# Multi-platform reassessment of human mitochondrial DNA methylation reveals signals consistent with technical artifacts

**DOI:** 10.64898/2026.06.10.730935

**Authors:** Salman Basrai, Alexander T Bahcheli, Djarren Tan, Philip C Zuzarte, Andrea Bevan, Theodore Chan, Kristie Ng, Bernard Lam, Andrea Arruda, Sunit Das, Mark D Minden, Jared T Simpson, Jüri Reimand, Sagi Abelson

## Abstract

The existence and functional relevance of mitochondrial DNA methylation remain controversial. Here, we systematically profiled cytosine methylation and hydroxymethylation across human brain and blood tissues spanning healthy and malignant states using orthogonal sequencing approaches that avoid chemical conversion during library preparation. While nuclear DNA exhibited canonical methylation patterns, mitochondrial DNA consistently showed negligible signal, indistinguishable from background technical noise. By mapping cytosine-guanine sites between mitochondrial DNA and nuclear-embedded mitochondrial sequences, we demonstrate the potential of these nuclear counterparts to confound not only cytosine methylation but also hydroxymethylation measurements, corroborating and extending prior findings implicating nuclear contamination as a potential source of apparent mitochondrial epigenetic signals. Additional technical factors that inflate apparent mtDNA methylation signals were identified, including sequence context biases, flow cell chemistries, and coverage-dependent discrepancies between the heavy and light strands. Collectively, these results provide convergent evidence against the presence of biologically meaningful cytosine methylation or hydroxymethylation in mitochondrial DNA. These findings caution against interpreting apparent mtDNA methylation signals in human adult tissues as meaningful without rigorous orthogonal validation and comprehensive consideration of technical and analytical confounding factors.
