## Supplementary material for "Multi-platform reassessment of human mitochondrial DNA methylation reveals signals consistent with technical artifacts": Table S3

### Sheet: Sheet1
Sample	Modification	Modified_Count_mtDNA	Total_Count_mtDNA	Modification_rate_mtDNA [%]	Modified_Count_NUMT	Total_Count_NUMT	Modification_Rate_NUMT [%]
Whole_Genome_Amplified	5hmC	5	42915	0.0116509	1	4874	0.020517
Whole_Genome_Amplified	5mC	0	42915	0	0	4874	0
GBM_patient_1	5hmC	116	1689351	0.00686654	125	23493	0.532073
GBM_patient_1	5mC	129	1689351	0.00763607	16324	23493	69.4845
GBM_patient_2	5hmC	62	1325127	0.0046788	108	21424	0.504108
GBM_patient_2	5mC	130	1325127	0.00981038	14155	21424	66.0708
GBM_patient_3	5hmC	128	1912019	0.00669449	334	29200	1.14384
GBM_patient_3	5mC	367	1912019	0.0191944	22104	29200	75.6986
AML_DNMT3A_mutated	5hmC	8	116081	0.00689174	89	18386	0.484064
AML_DNMT3A_mutated	5mC	9	116081	0.00775321	15092	18386	82.0842
AML_IDH2_mutated	5hmC	136	2056688	0.00661257	63	35805	0.175953
AML_IDH2_mutated	5mC	194	2056688	0.00943264	27776	35805	77.5758
AML_TET2_mutated	5hmC	153	2094335	0.00730542	98	39643	0.247206
AML_TET2_mutated	5mC	101	2094335	0.00482253	29565	39643	74.5781
GBM_patient_1_R9	5hmC	39320	1069677	3.67588	441	22899	1.92585
GBM_patient_1_R9	5mC	1879	1069677	0.175661	16063	22899	70.1472
